# Cytosolic CRISPR RNA for RNA-targeting CRISPR-Cas systems

**DOI:** 10.1101/2024.09.18.613662

**Authors:** Ezra C.K. Cheng, S. Chul Kwon

**Affiliations:** School of Biomedical Sciences, LKS Faculty of Medicine, The University of Hong Kong, Hong Kong SAR, China

## Abstract

Clustered regularly interspaced short palindromic repeats/CRISPR-associated protein (CRISPR/Cas) technologies have evolved rapidly over the past decade with the continuous discovery of new Cas systems. In particular, RNA-targeting CRISPR-Cas13 proteins are promising single-effector systems to regulate target mRNAs without altering genomic DNA, yet the current Cas13 systems are still restrained by suboptimal efficiencies. Here, we show that U1-driven CRISPR RNAs (crRNAs) can dramatically increase the efficiency of various applications, including RNA knockdown and editing, without modifying the Cas13 protein effectors. We confirm that U1-driven crRNAs are exported into the cytoplasm, while conventional U6 promoter-driven crRNAs are mostly confined in the nucleus. Furthermore, we reveal that the end positions of crRNAs expressed by the U1 promoter are consistent regardless of different guide sequences and lengths. We also demonstrate that U1-driven crRNAs, but not U6-driven crRNAs, can efficiently repress the translation of target genes in combination with catalytically inactive Cas13 proteins. Finally, we show that U1-driven crRNAs can counteract the inhibitory effect of miRNAs. Our simple and effective engineering enables unprecedented cytosolic RNA-targeting applications.
