## Supplementary material for "Cytosolic CRISPR RNA for RNA-targeting CRISPR-Cas systems": EV Table 1

### Sheet: Spacers
Name	Sequence	In-house name
CasRx
non-targeting	GGGTCTTCGAGAAGACCT
EGFP #1	GTTGCCGTCGTCCTTGAAGAAGA	EGFP7
EGFP #2	CTTGCTCACCATGGTGGCGACCG	EGFP12
EGFP #2 extended	CACCACCCCGGTGAACAGCTCCTCGCCCTTGCTCACCATGGTGGCGACCG	EGFP12-50nt
EGFP #2 w/ SL4	CTTGCTCACCATGGTGGCGACCGCCAAACAAATTTACT
KRAS #1	GGACCATAGGTACATCTTCAGAG	KRAS1
KRAS #2	GTGAATATCTTCAAATGATTTAG	KRAS2
Cas13bt1
non-targeting	ATGTCTTCGATATTCAAGCGTCGGAAGACAA
EGFP #1	CCTCGCCCTTGCTCACCATGGTGGCGACCG	EGFP12-30nt
EGFP #1 extended	CACCACCCCGGTGAACAGCTCCTCGCCCTTGCTCACCATGGTGGCGACCG	EGFP12-50nt
Gluc #1	ACAGGCAGATCAGACAGCCCCTGGTGCAGC	Gluc1
Gluc #2	ATGAACTGCTCCATGGGCTCCAAGTCCTTG	Gluc2
KRAS #1	GGACCATAGGTACATCTTCAGAGTCCTTAA	KRAS1
KRAS #2	GTGAATATCTTCAAATGATTTAGTATTATT	KRAS2
Cluc-X85W	TTCTAAACcATCCTGCGGCCTCTACTCTGC	Cluc-X85W
PspCas13b
non-targeting	ATGTCTTCGATATTCAAGCGTCGGAAGACAA
EGFP #1	CCTCGCCCTTGCTCACCATGGTGGCGACCG	EGFP12-30nt
EGFP #1 extended	CACCACCCCGGTGAACAGCTCCTCGCCCTTGCTCACCATGGTGGCGACCG	EGFP12-50nt
Gluc #1	AGATCAGGGCAAACAGAACTTTGACTCCC	Gluc1
Gluc #2	ATGAACTGCTCCATGGGCTCCAAGTCCTTG	Gluc2
KRAS #1	GGACCATAGGTACATCTTCAGAGTCCTTAA	KRAS1
KRAS #2	GTGAATATCTTCAAATGATTTAGTATTATT	KRAS2
EGFP 3′ UTR-target #1	TAAAACCTCTACAAATGTGGTATGGCTGAT	EGFP31-30nt
EGFP 3′ UTR-target #2	AGGTTTTTTAAAGCAAGTAAAACCTCTACA	EGFP32-30nt
EGFP CDS-target #1	TCTTGTAGTTGCCGTCGTCCTTGAAGAAGA	EGFP7-30nt
EGFP ATG-targeting #1	CCTCGCCCTTGCTCACCATGGTGGCGACCG	EGFP12-30nt
EGFP ATG-targeting #2	ACAGCTCCTCGCCCTTGCTCACCATGGTGG	EGFP18-30nt
EGFP Cap-targeting #1	GGTAGCGCTAGCGGATCTGACGGTTCACTA	EGFP-cap1
EGFP Cap-targeting #2	GGCGACCGGTAGCGCTAGCGGATCTGACGG	EGFP-cap2
EGFP Cap-targeting #3	GGTGGCGACCGGTAGCGCTAGCGGATCTGA	EGFP-cap3
Gluc 3′ UTR-target #1	TAGGCTAGCGAGCTCGTTTAAACAACTAGA	GlucMCS1
Gluc 3′ UTR-target #2	GGTTATGCTAGTTATTGCTCAGCGGTGGCA	GlucMCS2
Gluc CDS-target #1	ATGAACTGCTCCATGGGCTCCAAGTCCTTG	Gluc2
Gluc ATG-targeting #1	GGGCAAACAGAACTTTGACTCCCATGGTGG	GlucATG1
Gluc ATG-targeting #2	AGATCAGGGCAAACAGAACTTTGACTCCC	Gluc1
Cluc-X85W	TTCTAAACcATCCTGCGGCCTCTACTCTGC	Cluc-X85W
miR-1-blocking #1	TATAAAGGCAATGGAATGTCGGCTTGCGTA	mir1-1
miR-1-blocking #2	AATGTCGGCTTGCGTATAAAGGCAATGGAA	mir1-2
miR-302a-blocking #1	TATAAAGGCAATAAGTGCTCGGCTTGCGTA	mir302-1
miR-302a-blocking #2	GTGCTCGGCTTGCGTATAAAGGCAATAAGT	mir302-2
RanCas13b
non-targeting	ATGTCTTCGATATTCAAGCGTCGGAAGACAA
Gluc #1	ACAGGCAGATCAGACAGCCCCTGGTGCAGC	Gluc1
Gluc #2	ATGAACTGCTCCATGGGCTCCAAGTCCTTG	Gluc2
KRAS #1	GGACCATAGGTACATCTTCAGAGTCCTTAA	KRAS1
KRAS #2	GTGAATATCTTCAAATGATTTAGTATTATT	KRAS2
Gluc-R82C	GGGCGTGCCATTGATGTGGGACAGGCAGAT	Gluc-R82C

### Sheet: Primers
Real-time PCR
β-actin forward	CCTGTACGCCAACACAGTGC
β-actin reverse	ATACTCCTGCTTGCTGATCC
KRAS forward	GTGCCTTGACGATACAGCTAATT
KRAS reverse	TCATGTACTGGTCCCTCATTGC
RACE
NEB 3-adaptor	/5rApp/NNNNAGATCGGAAGAGCACACGTCT/3ddC/
5OHseq-RT	AGACGTGTGCTCTTCCGATCT
3race-EGFP-F	ACACTCTTTCCCTACACGACGCTCTTCCGATCTNNNNNNNNCTTGCTCACCATGGTGG
3race-KRAS-1-F	ACACTCTTTCCCTACACGACGCTCTTCCGATCTNNNNNNNNGGACCATAGGTACATCTT
3race-KRAS-2-F	ACACTCTTTCCCTACACGACGCTCTTCCGATCTNNNNNNNNGTGAATATCTTCAAATGAT
5race-EGFP-R	ACACTCTTTCCCTACACGACGCTCTTCCGATCTNNNNNNNNGTCGCCACCATGGTGAGC
bt3-DR-RT	GCTGTAATCACCCCACAAATCG
10X-TSO-RNA	AAGCAGTGGTATCAACGCAGAGTACAT rGrGrG
Index-TSO-F	AGACGTGTGCTCTTCCGATCTAAGCAGTGGTATCAACGCAGAG
Psp13b-DR-RT	GTTGTAATAGCCCCTCAAAACT
NEBNextUniv5p	AATGATACGGCGACCACCGAGATCTACACTCTTTCCCTACACGACGCTCTTCCGATC*T
NEBNextIndex17_Rev	CAAGCAGAAGACGGCATACGAGATCTCTACGTGACTGGAGTTCAGACGTGTGCTCTTCCGATC*T
NEBNextIndex24_Rev	CAAGCAGAAGACGGCATACGAGATGCTACCGTGACTGGAGTTCAGACGTGTGCTCTTCCGATC*T
NEBNextIndex26_Rev	CAAGCAGAAGACGGCATACGAGATGCTCATGTGACTGGAGTTCAGACGTGTGCTCTTCCGATC*T
NEBNextIndex29_Rev	CAAGCAGAAGACGGCATACGAGATTAGTTGGTGACTGGAGTTCAGACGTGTGCTCTTCCGATC*T
NEBNextIndex30_Rev	CAAGCAGAAGACGGCATACGAGATCCGGTGGTGACTGGAGTTCAGACGTGTGCTCTTCCGATC*T
NEBNextIndex31_Rev	CAAGCAGAAGACGGCATACGAGATATCGTGGTGACTGGAGTTCAGACGTGTGCTCTTCCGATC*T
NEBNextIndex32_Rev	CAAGCAGAAGACGGCATACGAGATTGAGTGGTGACTGGAGTTCAGACGTGTGCTCTTCCGATC*T
NEBNextIndex34_Rev	CAAGCAGAAGACGGCATACGAGATGCCATGGTGACTGGAGTTCAGACGTGTGCTCTTCCGATC*T
NEBNextIndex37_Rev	CAAGCAGAAGACGGCATACGAGATATTCCGGTGACTGGAGTTCAGACGTGTGCTCTTCCGATC*T
NEBNextIndex38_Rev	CAAGCAGAAGACGGCATACGAGATAGCTAGGTGACTGGAGTTCAGACGTGTGCTCTTCCGATC*T
NEBNextIndex39_Rev	CAAGCAGAAGACGGCATACGAGATGTATAGGTGACTGGAGTTCAGACGTGTGCTCTTCCGATC*T
NEBNextIndex42_Rev	CAAGCAGAAGACGGCATACGAGATCGATTAGTGACTGGAGTTCAGACGTGTGCTCTTCCGATC*T
NEBNextIndex43_Rev	CAAGCAGAAGACGGCATACGAGATGCTGTAGTGACTGGAGTTCAGACGTGTGCTCTTCCGATC*T
NEBNextIndex44_Rev	CAAGCAGAAGACGGCATACGAGATATTATAGTGACTGGAGTTCAGACGTGTGCTCTTCCGATC*T
NEBNextIndex45_Rev	CAAGCAGAAGACGGCATACGAGATGAATGAGTGACTGGAGTTCAGACGTGTGCTCTTCCGATC*T
NEBNextIndex48_Rev	CAAGCAGAAGACGGCATACGAGATTGCCGAGTGACTGGAGTTCAGACGTGTGCTCTTCCGATC*T
Cloning
oKW104.hU1-F	ctaaggaccagcttctttgggaga
oKW105.hU1-R	ttaagacgccaaccaagacacaaac
oKW106.mU1-F	CTAAAGACTGTGCATCCGACTCC
oKW107.mU1-R	TCTATAGTAAGACACGACTGTGCC
oKW108.hU1-Eco-1F	tgtaaaacgacggccagtgaattcctaaggaccAGCTTCTTTGG
oKW109.hU1-Rx-1R	CGACCAGTTGGTAGGGGTTctGAAACGTTGTGCCTCTGCC
oKW110.hU1-Rx-2F	GGCAGAGGCACAACGTTTCagAACCCCTACCAACTGGTCGGGGTTTGAAACggGTCTTCgaGAAGACctACTTTCTGGAGTTTCAAAAAC
oKW111.hU1-Hin-2R	tatgaccatgattacgccaagcttCTAAGACACCAACCAAGACA
oKW112.mU1-Eco-1F	tgtaaaacgacggccagtgaattcctcgagCTAAAGACTGTGCATCCGACTC
oKW113.mU1-Rx-1R	CCGACCAGTTGGTAGGGGTTctGAGTTGCGTGGCCACGG
oKW114.mU1-Rx-2F	CCGTGGCCACGCAACTCagAACCCCTACCAACTGGTCGGGGTTTGAAACggGTCTTCgaGAAGACctgTTTACTTGGTTTTAAAAATAGC
oKW115.mU1-Hin-2R	tatgaccatgattacgccaagcttTCTATAGTAAGACACGACTGT

### Sheet: Probes
Northern blot
EGFP	TCTTCTTCAAGGACGACGGCAAC
RNA-FISH
ATTO488-mCherry	ATTO488-TCCTGTCCCCTCAGTTCATGTAC
ATTO488-EGFP	ATTO488-ATCAGCCATACCACATTTGTAGA

### Sheet: Plasmids
Plasmid	Reference	In-house name	Benchling link (this study)
pEGFP-C1 (Clontech)
pCI5-CasRx-HA		pKW88	https://benchling.com/s/seq-ujglGv142SdFAPAlaoGv?m=slm-Rdw9nWm7nxsvWEcX6I9E
pCI5-CasRx-NLS-HA		pKW919	https://benchling.com/s/seq-VQvZFKgQvFn4zv2727Ve?m=slm-nt8fI3jpWdPYdeot4L76
pCI5-CasRx-NES.lyp-HA		pKW387	https://benchling.com/s/seq-3N8v2DSmB3we2D2jvQ7Z?m=slm-ZnT5Pb8Ds8K3ef7uS6kj
pU6-CasRx-pre-EGFP		pEZ203	https://benchling.com/s/seq-tu2OvTLL0t5XnqSMw892?m=slm-WH9sngwfSzoHCDRMMPqC
phU1-CasRx-pre-EGFP		pEZ205	https://benchling.com/s/seq-KPslGBa7ntixwae3wQlT?m=slm-h7Po2ROAuKgxwNfhZ9Sl
pU6-CasRx-pre-mCherry		pEZ349	https://benchling.com/s/seq-3hNi3zoHh3X3pZEOtpEN?m=slm-f9PZR93qFYNSSoiNCjbc
phU1-CasRx-pre-mCherry		pEZ350	https://benchling.com/s/seq-Q6HhMesBlTXrJZ2EX7ur?m=slm-Qy7btanWF76Ps77sZPcJ
pU6-CasRx-non-targeting		pEZ18	https://benchling.com/s/seq-nlNFFkV2iwIrbmGxetuO?m=slm-dWNk2Bzd6e1mcKYieBEP
phU1-CasRx-non-targeting		pKW82	https://benchling.com/s/seq-9OFvPe8a0m3JFMD7f8M8?m=slm-wdBU7BgaXFcfcNvyIgeP
pmU1-CasRx-non-targeting		pKW83	https://benchling.com/s/seq-sFfYVXEJsyRzB9t4Y0HG?m=slm-M44tl5tL2MryGAobbaMY
pU6-PspCas13b-non-targeting		pJK5	https://benchling.com/s/seq-Gd52FoAvxiQ7Qe9Mum1L?m=slm-TANZneRujDl6ZrjTYgO9
phU1-PspCas13b-non-targeting		pEZ36	https://benchling.com/s/seq-QPdDGSAWdwOjj1BNNAxY?m=slm-5RuSG2Cfrs6NdTPj72AE
pU6-Cas13bt1-non-targeting		pJK2	https://benchling.com/s/seq-qbnB9Cej0cjnokxNduAj?m=slm-g1r9EzlqJ7XGtufzU9qC
phU1-Cas13bt1-non-targeting		pEZ25	https://benchling.com/s/seq-6EwNz6x7PYWa0eeMX44A?m=slm-Wbrq0p9Vf9erg7ov9VcX
pU6-RanCas13b-non-targeting		pJK6	https://benchling.com/s/seq-1SEghppcuLhtqmjKfptI?m=slm-mB4C58hrHs3Zsn0Th3pn
phU1-RanCas13b-non-targeting		pEZ45	https://benchling.com/s/seq-Wf4FGmYN8WFDrf2ovVwH?m=slm-kbL4u9d9J8obJfMFjPw9
pmirGLO-mir1-8mer4x		pEZ184	https://benchling.com/s/seq-oCHi6je0v5pRthSo3xnC?m=slm-MS4JcMfHaUiT60gWKWSC
pmirGLO-mir302-8mer4x		pEZ185	https://benchling.com/s/seq-aAPRbsgcDlbQfnzduD4c?m=slm-hGXimsQeKlf0cIV8vrB5
EF1a-PspCas13b-NES-HIV	https://www.addgene.org/103862/
CMV-HIVNES-GS-Cas13bt1	https://www.addgene.org/176316/
EF1a-RanCas13b-NES-mapk	https://www.addgene.org/103855/
pC0053	https://www.addgene.org/103869/
pAB2076 pAAV REPAIR.t1	https://www.addgene.org/176323/
pC0079 RESCUE-S	https://www.addgene.org/130662/
pC0037	﻿https://benchling.com/s/seq-GMa3RAbt0JkjT8kX9aRa
pC0038	https://benchling.com/s/seq-W2n4wX4vSUuslGzYgYO5
EF1a-dPspCas13b-NES-HIV	https://www.addgene.org/103865/
